# Blade-dependent molecular identity and neurogenic potential in the adult dentate gyrus

**DOI:** 10.64898/2026.07.24.740228

**Authors:** Unis Ahmad Bhat, Sergio Valbuena, Angel Marquez-Galera, Paula Tirado-Melendro, Marina Velotto, Carmen M. Navarrón, Frédéric Martins, Hélène Doat, Marlène Maitre, Vanessa Rouglan, Thierry Leste-Lasserre, Alexandre Brochard, Aixa V. Morales, Liset M. de la Prida, Djoher Nora Abrous, Jose P. López-Atalaya, Emilie Pacary

**Affiliations:** Univ. Bordeaux, INSERM, Neurocentre Magendie, U1215, F-3300 Bordeaux, France; Instituto de Neurociencias, Universidad Miguel Hernández-Consejo Superior de Investigaciones Científicas (UMH-CSIC), 03550, Sant Joan d’Alacant, Spain; Centro Neurociencias Cajal (CSIC), 28805 Alcalá de Henares, Spain

**Author notes:** These authors contributed equally (Sergio Valbuena, Angel Marquez-Galera). These authors contributed equally (Jose P. López-Atalaya, Emilie Pacary).

## Abstract

The dentate gyrus (DG) is a key hippocampal gateway for cognition and emotion and a major site of adult neurogenesis, yet its organization along the transverse (suprapyramidal– infrapyramidal) axis remains poorly understood. Here, by integrating bulk RNA sequencing of microdissected mouse DG blades with spatial transcriptomics and single-nucleus RNA sequencing, we define the suprapyramidal and infrapyramidal blades (SB and IB) as distinct molecular compartments characterized by anterior–posterior-dependent gene expression programs. Functionally, the SB exhibits enhanced neurogenic activity, particularly in the anterior DG, including increased progenitor proliferation and neuronal differentiation, whereas the IB contains a larger pool of quiescent neural stem cells. Together, these findings reveal molecular and functional specialization along both transverse and longitudinal axes of the DG and provide a framework for interrogating hippocampal subregional organization in health and disease.
