## Supplementary material for "Blade-dependent molecular identity and neurogenic potential in the adult dentate gyrus": Table S6

### Sheet: TableS5
p_val	avg_log2FC	pct.1	pct.2	p_val_adj	source	Gene
1.11587431429776e-53	3.9138616209	0.073	0.003	3.60260022371033e-49	All	Cox7c
6.39880093264994e-49	0.9919938002	0.249	0.106	2.06585288110603e-44	All	Gm26917
3.10375946050213e-44	-5.1590016605	0.002	0.066	1.00204874182311e-39	All	Cox4i1
5.03823638478183e-39	0.2743384285	0.991	0.951	1.62659461682681e-34	All	Meg3
7.86758117402889e-33	0.6104676351	0.376	0.227	2.54004858203523e-28	All	Pla2g3
1.35363307400603e-31	2.0262521874	0.08	0.019	4.37020437942846e-27	All	Dynll1
1.1414520662753e-25	0.1871186306	1	0.999	3.6851779959698e-21	All	Malat1
5.64347803820404e-24	-1.230642626	0.104	0.185	1.82199688463418e-19	All	Atp6v0b
1.01562521034279e-21	9.3577700201	0.025	0	3.27894599159169e-17	All	Rpl31
8.89134850041601e-21	0.3671982214	0.518	0.382	2.87057186335931e-16	All	Nrg1
1.12416085153117e-18	4.5673786993	0.024	0.001	3.62935330916838e-14	All	Mettl23
1.71920432673645e-18	0.5860499783	0.207	0.121	5.55045116886861e-14	All	Gm11417
2.54006471841154e-18	-1.6570025081	0.032	0.081	8.20059894339166e-14	All	Cox6a1
1.1588902794822e-16	0.4087339812	0.304	0.202	3.74147726730829e-12	All	Nsmf
1.89124008642056e-16	4.6935251555	0.021	0.001	6.10586861900877e-12	All	Rpl9
3.99741199847648e-16	0.1609243809	0.962	0.903	1.29056446370813e-11	All	Erc2
4.0549681210751e-16	0.3480436294	0.358	0.243	1.3091464578891e-11	All	Acp1
3.57549910288926e-15	0.381200184	0.287	0.192	1.1543498853678e-10	All	Atxn7l1
5.06701532178806e-15	2.3937775917	0.028	0.004	1.63588589663927e-10	All	Grcc10
2.30446924365475e-14	0.561758194	0.178	0.108	7.43997895313936e-10	All	4921534H16Rik
2.61037900505084e-14	0.5288112929	0.147	0.083	8.42760861780662e-10	All	Gm48512
2.94997215366627e-14	0.3842749335	0.304	0.212	9.52398509811156e-10	All	Cdh13
5.84600954742492e-14	0.1758425304	0.898	0.808	1.88738418238613e-09	All	Trpm3
6.17464336256015e-14	-5.9996594766	0	0.019	1.99348360960254e-09	All	Rpl18a
7.19640788340363e-14	-2.7924024721	0.005	0.029	2.32336028515686e-09	All	Pop5
1.30066233842677e-13	0.3412342375	0.2	0.125	4.19918835961084e-09	All	Gm34567
1.83586147691071e-13	1.718760655	0.024	0.004	5.92707877820622e-09	All	mt-Co2
2.40688331181748e-13	3.3621467937	0.019	0.001	7.77062277220273e-09	All	Rps27a
3.93695340122686e-13	0.3074516292	0.306	0.211	1.27104540558609e-08	All	Igf2bp3
5.7909531849086e-13	-5.8401467887	0	0.018	1.86960923574774e-08	All	Ssna1
6.80491133588686e-13	0.3022242643	0.385	0.282	2.19696562479107e-08	All	Nmnat2
7.32518919351547e-13	8.5753510767	0.014	0	2.36493733112647e-08	All	Mrps34
7.40559673694007e-13	-1.9009326665	0.014	0.044	2.3908969065211e-08	All	Cyc1
7.80162183321136e-13	0.3300132283	0.278	0.19	2.51875360885229e-08	All	Ntng2
1.28673815741394e-12	-8.8939400551	0	0.016	4.15423414121089e-08	All	Rps4x
1.61816834602715e-12	-1.5341388521	0.019	0.052	5.22425650514867e-08	All	Mrps26
2.05083024331199e-12	0.2888697347	0.415	0.306	6.62110544053276e-08	All	Ppp1r1a
2.78827961004593e-12	1.6130031139	0.028	0.006	9.00196072103328e-08	All	mt-Cytb
2.92173990789258e-12	0.2946596351	0.192	0.123	9.4328372926312e-08	All	Myh9
3.16790713657281e-12	0.5410646285	0.126	0.072	1.02275881904253e-07	All	Mfsd11
4.42821252819078e-12	8.3723549481	0.013	0	1.42964841472639e-07	All	Hist1h2bc
6.48549936098584e-12	5.1824148987	0.014	0	2.09384346869428e-07	All	Rpl37
6.6842024791839e-12	0.352255037	0.254	0.176	2.15799477040452e-07	All	Stard13
9.82796017297652e-12	0.3188659643	0.292	0.205	3.17295694184547e-07	All	Mtmr12
1.47019126724723e-11	8.3323523304	0.013	0	4.74651250630768e-07	All	2610001J05Rik
2.29446676853761e-11	3.7526251569	0.016	0.001	7.40768596222367e-07	All	Syf2
1.0083094460585e-10	0.2031835822	0.523	0.405	3.25532704659986e-06	All	Pacsin1
1.03433770422569e-10	0.2283049415	0.327	0.235	3.33935927809266e-06	All	Spred2
1.17463638413194e-10	3.8890810923	0.014	0.001	3.79231356616996e-06	All	Nr4a1
1.29607460131152e-10	0.1663105931	0.31	0.221	4.18437685033424e-06	All	Cpne6
1.30878661037369e-10	0.4304718201	0.172	0.112	4.22541757159144e-06	All	A930015D03Rik
1.49365441279629e-10	3.3447399505	0.015	0.001	4.82226327171283e-06	All	6330403K07Rik
1.62051521076732e-10	-1.0606359343	0.085	0.13	5.23183335796229e-06	All	Ypel3
1.69759279018294e-10	1.3062017263	0.024	0.005	5.48067832310562e-06	All	Cit
1.74562268527855e-10	-8.8730483207	0	0.013	5.6357428394218e-06	All	Rps19
1.75179232034364e-10	0.379010489	0.164	0.105	5.65566150622943e-06	All	Rprd2
2.34908697467434e-10	5.1955835031	0.012	0	7.58402729773611e-06	All	Rpl35a
2.60722900494064e-10	0.3201593428	0.206	0.14	8.41743884245086e-06	All	Mecr
2.64599498357816e-10	1.7986873808	0.019	0.003	8.54259480448209e-06	All	Gm11266
3.34587466333277e-10	0.5236024166	0.095	0.053	1.08021563505698e-05	All	Ube4bos1
3.66221828048813e-10	0.284842995	0.299	0.216	1.18234717185559e-05	All	Gm15738
4.00834545874937e-10	0.1881983892	0.321	0.232	1.29409433135723e-05	All	Plppr2
4.04282336268156e-10	0.1620027038	0.251	0.175	1.30522552264174e-05	All	Dnm2
4.28915058047761e-10	5.1129992895	0.012	0	1.3847522649072e-05	All	Rita1
5.39969488418627e-10	8.101162972	0.011	0	1.74329149335954e-05	All	Ndufa11
5.96129665358959e-10	0.3294325118	0.206	0.14	1.9246046246114e-05	All	Ddx50
6.17840008395822e-10	0.3564308286	0.156	0.101	1.99469646710591e-05	All	Cx3cl1
6.68011586324167e-10	0.3831327342	0.175	0.115	2.15667540644757e-05	All	Clec16a
6.89944094722923e-10	3.5803767921	0.013	0.001	2.22748450981296e-05	All	Pin1
8.73866158800951e-10	0.2742108858	0.19	0.128	2.82127689368887e-05	All	Cpt1c
9.85178931673919e-10	8.2077014163	0.01	0	3.18065018090925e-05	All	Tmc6
1.0422980256583e-09	0.2423825665	0.428	0.329	3.36505917583781e-05	All	Cemip
1.07137001993155e-09	0.261729002	0.161	0.104	3.45891810934902e-05	All	Ubb
1.08501467843343e-09	1.5961576513	0.029	0.009	3.50296988932234e-05	All	Higd2a
1.17375523402684e-09	1.6961217086	0.024	0.006	3.78946877305566e-05	All	1700080N15Rik
1.24953925303339e-09	0.5078917357	0.097	0.056	4.03413747841831e-05	All	Gm26724
1.42388095920989e-09	3.3648879338	0.013	0.001	4.59699967680914e-05	All	Rps23
1.44713977909636e-09	0.6738897926	0.071	0.037	4.67209077681259e-05	All	Gm28960
1.4840403264487e-09	0.5502538549	0.092	0.052	4.79122419393961e-05	All	Prdx2
1.50788021536159e-09	-1.4049058173	0.025	0.054	4.86819127529489e-05	All	Rpl3
1.51320042772201e-09	0.2249777873	0.579	0.479	4.88536758090052e-05	All	Snhg11
1.53302263553058e-09	0.9794361035	0.045	0.019	4.94936357881048e-05	All	Sgcz
1.79408148735494e-09	1.4238087313	0.025	0.007	5.79219208192541e-05	All	mt-Nd1
1.93421846162737e-09	0.2421569003	0.191	0.13	6.24462430336396e-05	All	Car12
2.24579148932458e-09	-2.2291440415	0.006	0.024	7.25053782328441e-05	All	Tmem256
2.29120059343863e-09	0.3964210236	0.129	0.08	7.39714111591663e-05	All	Mettl16
2.34331835608055e-09	2.0468042482	0.02	0.004	7.56540331260605e-05	All	Atp5g3
2.86499803113049e-09	0.2539148131	0.268	0.191	9.24964614350478e-05	All	Zmym1
3.26053795849881e-09	-3.2008799169	0.002	0.015	0.0001052665	All	Ndufb4
3.3049160401204e-09	0.1885327912	0.322	0.239	0.0001066992	All	Car10
3.33627650373402e-09	0.2004795005	0.33	0.245	0.0001077117	All	Grik4
3.39196987163984e-09	1.9676058292	0.02	0.004	0.0001095097	All	Cox5b
3.62303280957239e-09	0.2599774742	0.209	0.147	0.0001169696	All	Tecpr1
4.4045887610608e-09	0.1696312164	0.636	0.52	0.0001422021	All	Dgkg
4.77410497793524e-09	0.2758236932	0.233	0.165	0.000154132	All	Sparcl1
4.97599065582056e-09	0.2167000143	0.186	0.126	0.0001606499	All	Cabin1
5.29070930242109e-09	0.1851634528	0.269	0.194	0.0001708105	All	Pde4a
5.48616032747842e-09	0.189145555	0.497	0.392	0.0001771207	All	Csmd2
5.58390799714164e-09	0.1467062373	0.302	0.218	0.0001802765	All	Faah
6.24974964682469e-09	1.1830023671	0.034	0.013	0.0002017732	All	Lhfpl3
6.34852179381680e-09	0.429532498	0.146	0.096	0.000204962	All	Cntn4
6.49352864087508e-09	0.2075494346	0.481	0.373	0.0002096436	All	Baiap2
6.87581829944441e-09	0.248799018	0.189	0.13	0.0002219858	All	Atp9a
7.62825743294165e-09	0.2559253262	0.23	0.162	0.0002462783	All	Cacng8
7.71508124684262e-09	2.0634659566	0.016	0.003	0.0002490814	All	Btf3
7.76752281142763e-09	0.1904075365	0.222	0.155	0.0002507745	All	Mcf2l
8.89396793790239e-09	0.5818121299	0.064	0.033	0.0002871418	All	Gm37679
9.08976054870205e-09	2.2484910209	0.014	0.002	0.0002934629	All	Atp5o
9.45809056759898e-09	0.234511293	0.169	0.113	0.0003053545	All	Lars
9.76337780673453e-09	-8.194019085	0	0.011	0.0003152107	All	Fam32a
1.050037227573e-08	0.1762532813	0.34	0.254	0.0003390045	All	Ablim1
1.13448409161604e-08	0.3337142274	0.166	0.112	0.0003662682	All	Ubxn11
1.27001269045159e-08	-0.4235461056	0.361	0.387	0.0004100236	All	Atp2c1
1.3300055844768e-08	1.9663061275	0.02	0.005	0.0004293923	All	Trmt10a
1.34450482472992e-08	0.2992730892	0.121	0.076	0.0004340734	All	Acot7
1.36769651897716e-08	0.3694570556	0.164	0.111	0.0004415608	All	Dtnbos
1.44789674780895e-08	0.3241588718	0.202	0.143	0.0004674535	All	Trpc4
1.4788508947751e-08	0.3227356655	0.163	0.109	0.000477447	All	Anxa6
1.53740078336948e-08	-0.1330404582	0.969	0.938	0.0004963498	All	Kcnd2
1.6464741443037e-08	-5.7010602799	0	0.011	0.0005315642	All	Npm3
1.80686698540179e-08	0.2735593717	0.166	0.112	0.000583347	All	Slc26a10
1.86181254353186e-08	0.2447297047	0.193	0.133	0.0006010862	All	Shank1
1.90827173384256e-08	0.8865138249	0.045	0.02	0.0006160855	All	Gm6994
1.99846363288676e-08	0.4364570889	0.1	0.06	0.000645204	All	Adcy10
2.03524598210964e-08	0.2110560792	0.19	0.132	0.0006570792	All	Nova2
2.04949790372273e-08	1.143634253	0.019	0.004	0.0006616804	All	mt-Co1
2.14353173666804e-08	0.2002328747	0.357	0.271	0.0006920392	All	Gm15478
2.2469095299786e-08	-0.2343067347	0.744	0.728	0.0007254147	All	Gm20754
2.37670277850128e-08	0.474882219	0.074	0.041	0.0007673185	All	Rnf34
2.37721986866189e-08	3.6852382554	0.011	0.001	0.0007674854	All	2900097C17Rik
2.4859120826014e-08	0.3895257859	0.149	0.1	0.0008025767	All	Pak6
2.63094219131338e-08	0.5187698936	0.079	0.045	0.0008493997	All	Pim2
2.64098006997343e-08	-0.3752053816	0.466	0.477	0.0008526404	All	Epha5
2.6671150106742e-08	0.2787185399	0.156	0.105	0.0008610781	All	Jpx
2.695684240274e-08	2.4408141342	0.014	0.002	0.0008703017	All	Snrpd2
2.81158186636587e-08	1.0170422686	0.035	0.014	0.0009077192	All	Lifr
2.9465832161477e-08	0.4936314123	0.078	0.044	0.0009513044	All	Cul4a
3.09530811847629e-08	0.3700505992	0.129	0.084	0.0009993202	All	Ranbp10
3.3090787116053e-08	0.2668996846	0.269	0.198	0.0010683361	All	Rbm4b
3.31135377479407e-08	-1.589494398	0.035	0.064	0.0010690706	All	Ckb
3.43168162316387e-08	0.2218369938	0.223	0.159	0.0011079184	All	Nudcd3
3.65251245371454e-08	0.3653168846	0.139	0.092	0.0011792136	All	Gm15810
3.82791450519349e-08	0.2112005985	0.33	0.255	0.0012358422	All	Zfp804b
4.02227261917492e-08	0.1955691127	0.224	0.161	0.0012985907	All	Tafa5
4.0601793036735e-08	-5.1838297599	0	0.011	0.0013108289	All	Ndufb11
4.17800239062972e-08	0.2316794228	0.145	0.097	0.0013488681	All	Pou2f2
4.24303719872189e-08	0.5236584488	0.093	0.056	0.0013698646	All	Farsa
4.42095593420448e-08	0.426631821	0.099	0.061	0.0014273056	All	Ntmt1
4.5364582055526e-08	0.1895702328	0.386	0.295	0.0014645955	All	Pde10a
4.62101484738335e-08	3.6067736243	0.011	0.001	0.0014918946	All	Mrpl30
4.66365807543152e-08	0.427840594	0.095	0.058	0.001505662	All	Riok1
4.76412768908257e-08	0.4463698422	0.098	0.06	0.0015380986	All	Gm15965
4.86350175356167e-08	0.1097963698	0.929	0.854	0.0015701815	All	Kirrel3
5.06458728808425e-08	0.3606512487	0.139	0.093	0.001635102	All	Ror1
5.25747618726925e-08	0.6641050589	0.057	0.029	0.0016973762	All	Nsa2
5.4895477627263e-08	0.4032670952	0.095	0.058	0.0017723005	All	Rexo1
5.49431602789792e-08	0.7412487721	0.097	0.06	0.0017738399	All	Homer1
5.62149625182378e-08	0.8461234626	0.045	0.021	0.0018149001	All	Atp5g1
5.75926047684004e-08	-3.9199957006	0.001	0.012	0.0018593772	All	Hcfc1r1
5.83762869427337e-08	-3.6221763376	0.001	0.012	0.0018846784	All	Wsb1
5.86317403237134e-08	-7.9618409413	0	0.01	0.0018929257	All	Ebag9
6.26324754724889e-08	0.3264857909	0.097	0.059	0.0020220895	All	Disc1
6.57187358079997e-08	-2.6396887785	0.003	0.017	0.0021217294	All	Id2
6.68085661250342e-08	0.1327235486	0.765	0.668	0.0021569146	All	Nebl
6.86166538973284e-08	0.243322378	0.298	0.226	0.0022152887	All	Caln1
6.98363864633927e-08	0.5083268805	0.072	0.041	0.0022546677	All	Lrp8os2
6.98420280977742e-08	0.103416527	0.911	0.819	0.0022548499	All	Tmem108
7.83482507515556e-08	0.3219876165	0.166	0.116	0.0025294733	All	D630045J12Rik
7.84389178574488e-08	0.1693151709	0.167	0.114	0.0025324005	All	Sf3b2
8.01901527919069e-08	0.6486397902	0.067	0.037	0.0025889391	All	Prpf31
8.17844487566985e-08	1.5821015944	0.019	0.005	0.0026404109	All	Tor2a
8.43097131895346e-08	2.2232068612	0.016	0.003	0.0027219391	All	1810037I17Rik
8.85584338205058e-08	0.1707653792	0.604	0.505	0.002859109	All	Schip1
8.99602145222195e-08	0.4341243966	0.087	0.052	0.0029043655	All	1700084C06Rik
9.22783168416964e-08	0.1735345532	0.386	0.299	0.0029792055	All	Atp1a3
9.2847947877835e-08	0.1627592904	0.201	0.143	0.002997596	All	Ube2h
9.36199687104504e-08	0.2046819649	0.24	0.174	0.0030225207	All	Acin1
9.37089795135907e-08	0.3547385084	0.098	0.061	0.0030253944	All	Inpp5b
9.43159035049218e-08	0.2792600231	0.164	0.114	0.0030449889	All	Snd1
9.5574985650805e-08	0.3988605708	0.088	0.053	0.0030856384	All	Rps27
9.65376845924993e-08	0.6085323308	0.063	0.034	0.0031167191	All	Plpp7
9.86284273057758e-08	0.3529995678	0.087	0.052	0.0031842188	All	Scg2
1.05059409018803e-07	0.5834534056	0.052	0.026	0.003391843	All	Uqcrq
1.08783774468735e-07	0.2527051583	0.133	0.088	0.0035120842	All	Pnkp
1.21984248819003e-07	0.1441132597	0.349	0.268	0.0039382615	All	Elavl3
1.24735748498872e-07	1.6266788555	0.018	0.004	0.0040270936	All	Mrpl20
1.26268648645497e-07	0.2012774428	0.301	0.227	0.0040765833	All	D430041D05Rik
1.27460381271338e-07	0.3681143642	0.13	0.086	0.0041150584	All	Lzts1
1.27812853865319e-07	0.1565362161	0.3	0.225	0.004126438	All	Cplx2
1.27859253196621e-07	0.1887484416	0.175	0.122	0.004127936	All	Plxna2
1.29894030634638e-07	0.1851361146	0.356	0.276	0.0041936288	All	Arpc2
1.31446397804026e-07	0.307452298	0.162	0.111	0.004243747	All	Dpm1
1.42459117035309e-07	0.2054082792	0.245	0.18	0.0045992926	All	Arhgef3
1.64483675712433e-07	0.1747138434	0.434	0.342	0.0053103555	All	Zmat4
1.66409296498487e-07	0.1567902527	0.485	0.383	0.0053725241	All	Dtx3
1.87176137960888e-07	-3.6900618743	0.001	0.012	0.0060429816	All	Ngrn
1.96542733292162e-07	0.2532076625	0.191	0.138	0.0063453821	All	Grip1
1.98665918675731e-07	0.3746892858	0.104	0.066	0.0064139292	All	Shank3
2.0224178103021e-07	1.106463206	0.029	0.011	0.0065293759	All	Bsg
2.07622746353627e-07	1.0231592307	0.032	0.013	0.0067031004	All	Zfp46
2.08450697860406e-07	0.1071641361	0.952	0.883	0.0067298308	All	Grin2b
2.18795877858398e-07	0.2157984799	0.181	0.128	0.0070638249	All	Qtrt1
2.22175785658229e-07	0.1962874983	0.206	0.148	0.0071729452	All	Gas7
2.23775903411097e-07	0.1783635842	0.423	0.336	0.007224605	All	Sntb2
2.24170594146007e-07	1.1395903289	0.019	0.005	0.0072373476	All	Trmt112
2.3237507026996e-07	0.1365130802	0.279	0.209	0.0075022291	All	Zmynd8
2.36026102712245e-07	-5.8141428932	0.001	0.01	0.0076201027	All	Snhg9
2.48777204394087e-07	0.2374802816	0.191	0.136	0.008031772	All	Map4k3
2.66184075929742e-07	0.1572492964	0.404	0.317	0.0085937529	All	Phf21a
2.6963156837119e-07	3.253845258	0.01	0.001	0.0087050552	All	Ighm
3.03844496911101e-07	0.4209058273	0.099	0.063	0.0098096196	All	Mrpl4
3.0453357019436e-07	0.1033308877	0.256	0.188	0.0098318663	All	Dtd1
3.05218785993212e-07	0.2332597585	0.212	0.154	0.0098539885	All	Synpo
3.35411664820266e-07	0.2701112497	0.108	0.07	0.0108287656	All	Lrpap1
3.36497422553166e-07	0.2654524908	0.169	0.119	0.0108638193	All	Chd2
3.37003924608476e-07	0.1391795212	0.64	0.526	0.0108801717	All	Kcnj6
3.38163078812295e-07	0.3225157453	0.141	0.098	0.010917595	All	Map4k5
3.54304431999685e-07	1.2345325587	0.022	0.007	0.0114387186	All	Ptprm
3.57520485618253e-07	1.3931792993	0.016	0.004	0.0115425489	All	Atic
3.57825878226984e-07	-2.131541916	0.003	0.016	0.0115524085	All	Rps21
3.77696687599876e-07	-0.154403129	0.923	0.892	0.0121939376	All	Adarb2
3.81519765299838e-07	1.9631356801	0.013	0.003	0.0123173656	All	Rtraf
4.11514430461013e-07	0.1272484891	0.361	0.279	0.0132857434	All	Vti1a
4.28033176002971e-07	0.1680330756	0.318	0.243	0.0138190511	All	Ktn1
4.29012315797568e-07	0.3390688501	0.109	0.071	0.0138506626	All	Gfra1
4.45807571349448e-07	0.2742475287	0.123	0.082	0.0143928974	All	Ctnnbl1
4.50513169391231e-07	0.1805845311	0.261	0.195	0.0145448177	All	Gse1
4.5712134914911e-07	1.5533892706	0.02	0.006	0.0147581628	All	Necab1
4.65892255592454e-07	0.2939917463	0.129	0.087	0.0150413315	All	Gabpb2
4.82360585213568e-07	0.1902489612	0.158	0.109	0.0155730115	All	Arfgap1
5.17423258712941e-07	0.1865820818	0.405	0.319	0.0167050099	All	Trim35
5.29842800595997e-07	0.1532878355	0.231	0.171	0.0171059748	All	Itch
5.47389211812725e-07	0.5779734536	0.059	0.033	0.0176724607	All	Gm48003
5.54087037936828e-07	0.7443099895	0.033	0.014	0.0178887	All	Rpl22l1
5.69469708589967e-07	0.3373024152	0.13	0.089	0.0183853295	All	5330438D12Rik
5.71669400315193e-07	-2.4354470911	0.004	0.017	0.0184563466	All	Rpl36
5.83050542223048e-07	0.3918405079	0.119	0.08	0.0188237868	All	Plk2
5.85704780196153e-07	0.1451268666	0.398	0.314	0.0189094788	All	Nkain3
5.92068156661479e-07	0.3674370532	0.096	0.061	0.0191149204	All	Cyth3
6.04331722471292e-07	0.7098396717	0.043	0.021	0.0195108497	All	Snhg10
6.14727023036741e-07	0.1248337469	0.468	0.375	0.0198464619	All	Unc5c
6.14920166877693e-07	0.1259785261	0.217	0.159	0.0198526976	All	Cox16
6.26075570331717e-07	0.6561776791	0.055	0.03	0.0202128498	All	Gm42556
6.2768201091697e-07	0.2734124118	0.13	0.088	0.0202647137	All	Sugp1
6.46266699379233e-07	0.2137921029	0.2	0.145	0.0208647204	All	Sarnp
6.54414164596369e-07	0.5910564991	0.07	0.041	0.0211277613	All	Trub2
6.54931289076302e-07	1.8188463948	0.013	0.003	0.0211444567	All	Rhob
6.78243398392121e-07	0.3444544263	0.116	0.078	0.0218970881	All	Lztr1
6.7828527363808e-07	0.3270813014	0.183	0.133	0.0218984401	All	Epha10
6.87852983618754e-07	0.5339715365	0.075	0.045	0.0222073336	All	Epb41l4b
7.41203777378206e-07	0.2570209106	0.21	0.155	0.023929764	All	Rapgef4os1
7.89051728552926e-07	0.1894724966	0.23	0.171	0.0254745351	All	Mark2
7.90340497681378e-07	0.6091175054	0.047	0.024	0.025516143	All	Tpst2
8.00980439565362e-07	0.1275061658	0.243	0.181	0.0258596535	All	Ablim3
8.02943896823417e-07	0.3077750019	0.108	0.071	0.0259230437	All	Fsd1
8.32090791650601e-07	0.1767534355	0.178	0.127	0.0268640512	All	Pknox2
8.37723412147811e-07	0.7507040501	0.027	0.011	0.0270459004	All	Edf1
8.77010302762552e-07	0.1219343841	0.429	0.336	0.0283142776	All	Ptprn2
8.89810178460424e-07	0.3181183688	0.089	0.056	0.0287275216	All	Arpc3
9.22624413721784e-07	-2.119388677	0.007	0.021	0.0297869292	All	1500011B03Rik
9.26404029470174e-07	0.1659610807	0.145	0.1	0.0299089541	All	Tbcd
9.43135588001133e-07	0.2904949355	0.101	0.066	0.0304491325	All	Gstz1
9.4783433749131e-07	0.2577464018	0.161	0.114	0.0306008316	All	Fbxl16
9.72702025408697e-07	0.3832168706	0.083	0.052	0.0314036849	All	Rpl26
9.82833685393657e-07	0.4984170994	0.065	0.038	0.0317307855	All	4930549G23Rik
1.00169524992355e-06	0.1670832899	0.231	0.172	0.0323397311	All	Nrp2
1.03064824441915e-06	0.4957374668	0.083	0.052	0.0332744786	All	Rskr
1.07129109542931e-06	0.2317402535	0.13	0.089	0.034586633	All	Cux1
1.07208566080402e-06	0.1577851646	0.369	0.289	0.0346122856	All	Dtnb
1.07510898727138e-06	-3.2650396259	0.001	0.011	0.0347098937	All	Mir22hg
1.11792431526946e-06	0.3371153251	0.127	0.087	0.0360921865	All	Txlng
1.12369246727552e-06	0.3555387322	0.091	0.058	0.0362784113	All	Xylt1
1.1462714019765e-06	0.2908175386	0.15	0.106	0.0370073722	All	Ntan1
1.16072556157766e-06	0.2624106282	0.13	0.089	0.0374740248	All	Morn1
1.16566539350037e-06	0.1343770968	0.627	0.517	0.0376335072	All	Celf4
1.27221335091516e-06	0.2023434417	0.299	0.231	0.041073408	All	Rapgef5
1.27308008108664e-06	0.1748783905	0.195	0.142	0.0411013904	All	Dbn1
1.27620340967145e-06	0.1604958038	0.201	0.147	0.0412022271	All	Ctdspl
1.28841545771012e-06	0.2076486412	0.193	0.141	0.0415964931	All	Ripor2
1.33052085881274e-06	0.1097380506	0.232	0.172	0.0429558659	All	Crtc1
1.38215871842191e-06	0.1183317584	0.29	0.219	0.0446229942	All	Miat
1.4346962443589e-06	0.1479841089	0.255	0.191	0.0463191682	All	Prelid3a
1.45390070796718e-06	0.5321127973	0.064	0.038	0.0469391844	All	Ubc
1.496087486245e-06	0.141009613	0.258	0.193	0.0483011845	All	Ago3
1.54130611451378e-06	0.5259286442	0.07	0.042	0.0497610679	All	Proca1
1.54374001941681e-06	0.3338679798	0.105	0.07	0.0498396465	All	Gm50250
1.13408130888377e-24	4.6554532585	0.077	0.003	3.66138150573124e-20	DGN_1	Cox7c
1.01893757061305e-19	-4.4553080256	0.003	0.075	3.28963994672424e-15	DGN_1	Cox4i1
1.65685874296907e-15	0.9882420575	0.244	0.12	5.34916845167564e-11	DGN_1	Gm26917
2.17505084435174e-12	1.688790745	0.083	0.023	7.02215165098958e-08	DGN_1	Dynll1
3.9827698184752e-11	-1.1630647151	0.103	0.188	1.28583723589472e-06	DGN_1	Atp6v0b
3.36283558625348e-10	5.157568325	0.029	0.001	1.08569146902194e-05	DGN_1	Rpl9
6.24644215383081e-10	5.4250913678	0.028	0.001	2.01666384936428e-05	DGN_1	Mettl23
3.25877393846137e-09	8.0379904889	0.023	0	0.0001052095	DGN_1	Rpl31
7.01755056658352e-09	0.4734310977	0.35	0.23	0.0002265616	DGN_1	Pla2g3
7.16547381680743e-09	0.1810594268	0.986	0.964	0.0002313373	DGN_1	Meg3
3.14236540006974e-08	2.5054586471	0.034	0.005	0.0010145127	DGN_1	Higd2a
3.85827314005283e-08	-1.7264613438	0.033	0.082	0.0012456435	DGN_1	Cox6a1
6.01501023944301e-08	4.3906930666	0.022	0.001	0.0019419461	DGN_1	Gm11266
1.55032131369859e-07	0.7030076721	0.185	0.108	0.0050052124	DGN_1	4921534H16Rik
1.6075132978304e-07	7.6221027887	0.018	0	0.0051898567	DGN_1	Trmt112
1.72043641464062e-07	0.5960476206	0.162	0.09	0.005554429	DGN_1	Ubb
2.11356723741946e-07	1.4165907401	0.057	0.019	0.0068236518	DGN_1	Uqcrq
2.55138502031987e-07	3.9995534501	0.022	0.001	0.0082371465	DGN_1	1810037I17Rik
2.62650833626826e-07	3.3632956805	0.022	0.001	0.0084796822	DGN_1	mt-Co2
2.75987469321551e-07	0.3452357551	0.425	0.312	0.0089102554	DGN_1	Nrg1
2.83555507877373e-07	2.8952517752	0.025	0.003	0.0091545896	DGN_1	Mrpl20
3.07276816305262e-07	-0.1805031356	0.935	0.909	0.009920432	DGN_1	Ppfia2
3.52795916584692e-07	-1.8967244097	0.013	0.049	0.0113900162	DGN_1	Mrps26
3.54149541420712e-07	-3.3845608789	0.003	0.028	0.0114337179	DGN_1	Tmem256
4.86270977152551e-07	-7.7967561945	0	0.021	0.0156992585	DGN_1	Id2
5.15544337507508e-07	0.4620233303	0.3	0.205	0.0166443489	DGN_1	Nsmf
5.91229793734105e-07	7.5680443384	0.017	0	0.0190878539	DGN_1	2610001J05Rik
7.09198233357806e-07	0.7118499596	0.133	0.072	0.022896465	DGN_1	Mfsd11
7.37106472004313e-07	-0.4538052388	0.345	0.409	0.0237974824	DGN_1	Atp2c1
7.58049572200697e-07	0.1351029265	1	1	0.0244736304	DGN_1	Malat1
7.99483969208541e-07	0.4882027759	0.292	0.197	0.0258113399	DGN_1	Ntng2
8.0498244585592e-07	-2.4234359958	0.005	0.032	0.0259888583	DGN_1	Pcdh15
1.05050813588436e-06	0.5591126682	0.17	0.1	0.0339156552	DGN_1	Usp20
1.1646694790317e-06	2.1318235879	0.029	0.005	0.0376013541	DGN_1	Edf1
1.39578060593792e-06	-2.3816069313	0.008	0.037	0.0450627769	DGN_1	Cyc1
1.51851321035366e-06	4.450713506	0.018	0.001	0.049025199	DGN_1	Syf2
2.78575933558743e-36	0.405813962	0.994	0.97	8.99382401494403e-32	DGN_2	Meg3
3.49624375467431e-18	4.3267828309	0.065	0.002	1.1287622961966e-13	DGN_2	Cox7c
1.82136541295303e-17	-6.400016661	0.001	0.058	5.88027823571884e-13	DGN_2	Cox4i1
1.20072871756108e-16	1.1908600898	0.192	0.075	3.87655266464594e-12	DGN_2	Gm26917
3.31131072056547e-15	2.352535185	0.091	0.019	1.06905666613456e-10	DGN_2	Dynll1
6.14329928182266e-11	-1.2503346059	0.094	0.178	1.98336417313645e-06	DGN_2	Atp6v0b
5.17308970933613e-10	0.5772565086	0.298	0.181	1.67013201265917e-05	DGN_2	Pla2g3
6.36999451380684e-10	-0.2409410393	0.944	0.942	2.05655272878254e-05	DGN_2	Kcnd2
7.25411527690384e-10	0.3408932413	0.803	0.683	2.34199111714841e-05	DGN_2	Snhg11
8.70430265494131e-10	-8.417819163	0	0.03	2.8101841121478e-05	DGN_2	Rpl18a
9.3000442940538e-10	3.1375734216	0.04	0.004	3.00251930033527e-05	DGN_2	Atp5g1
8.63712843930325e-09	2.6761071743	0.038	0.005	0.0002788497	DGN_2	mt-Co1
1.08701942784039e-08	-0.2251925003	0.925	0.93	0.0003509442	DGN_2	Adarb2
2.4628920615744e-08	1.5022997151	0.078	0.028	0.0007951447	DGN_2	Lhfpl3
2.73685619704976e-08	1.7620234569	0.051	0.012	0.000883594	DGN_2	Cit
3.27507262714404e-08	-0.1443983308	0.999	0.998	0.0010573572	DGN_2	Lsamp
5.12357463024319e-08	-3.0166720513	0.004	0.034	0.0016541461	DGN_2	Pop5
6.69055008948283e-08	0.6334489307	0.184	0.103	0.0021600441	DGN_2	Gm11417
6.71131503328531e-08	0.5279203525	0.267	0.166	0.0021667481	DGN_2	Atxn7l1
1.15721540734995e-07	1.1558005683	0.101	0.046	0.0037360699	DGN_2	Sgcz
1.36199122213622e-07	3.6025515479	0.026	0.002	0.0043971887	DGN_2	Rps27a
1.37720292244765e-07	3.6567394106	0.026	0.002	0.0044462996	DGN_2	Mettl23
1.79964424982056e-07	7.7719590122	0.022	0	0.0058101515	DGN_2	Rpl31
2.00715903121766e-07	0.6144241124	0.144	0.075	0.0064801129	DGN_2	Eipr1
2.06574159070632e-07	0.3557362945	0.495	0.36	0.0066692467	DGN_2	Ppp1r1a
2.78523238549754e-07	4.7368031741	0.023	0.001	0.0089921228	DGN_2	2900097C17Rik
3.04993988749933e-07	7.8207188402	0.021	0	0.0098467309	DGN_2	Rpl35a
4.95842193455239e-07	-7.9654090574	0	0.02	0.0160082652	DGN_2	Rps19
7.37690688249358e-07	1.9658386857	0.041	0.01	0.0238163439	DGN_2	mt-Cytb
8.7667665300029e-07	7.5534303848	0.019	0	0.0283035057	DGN_2	Rpl18
8.7667665300029e-07	7.5247542768	0.019	0	0.0283035057	DGN_2	Tmc6
9.78524712825383e-07	2.8933291151	0.027	0.003	0.0315916704	DGN_2	Grcc10
1.20248213152936e-06	0.4782578854	0.267	0.177	0.0388221356	DGN_2	Mtmr12
1.28130474228319e-06	0.26144003	0.72	0.612	0.0413669236	DGN_2	Nrg1
1.43083105846452e-06	-7.6328436175	0	0.018	0.0461943807	DGN_2	Ndufa13
1.50907465213379e-06	-0.2891254824	0.66	0.696	0.0487204751	DGN_2	Gm20754
6.66470118186145e-14	-5.1813594013	0.003	0.095	2.15169877656397e-09	DGN_3	Mrps26
2.03286791438789e-13	1.065101528	0.373	0.165	6.56311406160131e-09	DGN_3	Gm26917
2.51331815603402e-12	-5.4842097622	0.002	0.08	8.11424766675582e-08	DGN_3	Cox4i1
2.98420052479319e-12	-3.2987756449	0.014	0.11	9.63449139429482e-08	DGN_3	Cox6a1
2.1686217387216e-11	0.3137634592	0.994	0.938	7.0013952834627e-07	DGN_3	Opcml
6.21105192563816e-11	5.3522723452	0.08	0.002	2.00523811419228e-06	DGN_3	Cox7c
1.30674621394655e-08	-1.3151687455	0.126	0.239	0.000421883	DGN_3	Atp6v0b
1.8622011663883e-08	-3.0266314108	0.011	0.077	0.0006012116	DGN_3	Cyc1
8.20379370868943e-08	7.4710791922	0.051	0	0.0026485948	DGN_3	Pmepa1
2.25430948014242e-07	-3.8477113743	0.005	0.055	0.0072780382	DGN_3	Eif1b
2.28497118835843e-07	-7.5952566738	0	0.042	0.0073770295	DGN_3	Rps21
2.73376128616407e-07	1.4587862057	0.144	0.053	0.0088259483	DGN_3	Lrp8os2
2.85705373955959e-07	0.5268108225	0.584	0.41	0.009223998	DGN_3	Pla2g3
3.63957189802427e-07	0.2039161873	0.99	0.965	0.0117503579	DGN_3	Erc2
3.64745930293721e-07	4.2804174388	0.051	0.002	0.0117758224	DGN_3	Rpl37
4.29782271530098e-07	3.5113721129	0.059	0.005	0.0138755206	DGN_3	Tenm4
8.86847568039716e-07	7.0128968078	0.043	0	0.0286318737	DGN_3	Rpl22l1
3.46741129271433e-19	-1.4862689123	0.245	0.556	1.11945373585282e-14	DGN_4	Pcdh9
8.6439707193797e-19	-1.4859364323	0.234	0.543	2.79070594675174e-14	DGN_4	Grm5
6.80474091053056e-18	-0.9647379843	0.611	0.846	2.19691060296479e-13	DGN_4	Kcnip4
8.9559652988448e-18	-1.0538732082	0.433	0.741	2.89143339673204e-13	DGN_4	Cadm2
9.53240853439253e-18	-1.1120874786	0.363	0.686	3.07753809532863e-13	DGN_4	Nkain2
8.16606050495674e-17	-1.5568935912	0.252	0.532	2.63641263402528e-12	DGN_4	Kctd16
1.97057192506585e-16	-0.9803741975	0.35	0.679	6.36199146007509e-12	DGN_4	Tenm2
7.23722850414126e-16	-0.9693781646	0.481	0.744	2.336539222562e-11	DGN_4	Csmd1
4.47887596948859e-15	-1.1051383615	0.322	0.604	1.44600510674939e-10	DGN_4	Lrp1b
1.01217940423448e-13	-1.1686586342	0.243	0.519	3.26782120657102e-09	DGN_4	Nlgn1
3.21589817679542e-13	-1.4153027121	0.206	0.451	1.0382527263784e-08	DGN_4	Grm7
5.06123029818293e-13	2.7516246806	0.319	0.102	1.63401820176836e-08	DGN_4	Miat
8.71367857990404e-13	-0.8214385684	0.438	0.713	2.81321112952202e-08	DGN_4	Zbtb20
8.81974791134421e-13	-1.604419523	0.134	0.358	2.84745561317748e-08	DGN_4	Zfpm2
8.88208209035894e-13	-1.0359339932	0.389	0.635	2.86758020287238e-08	DGN_4	Ptprd
1.32476464654606e-12	-1.5207307581	0.125	0.341	4.27700266137395e-08	DGN_4	Cacna2d1
1.59256347992593e-12	-0.7599532319	0.544	0.782	5.14159119494087e-08	DGN_4	Dlgap1
1.93024555469098e-12	-1.3249363475	0.201	0.44	6.23179777331983e-08	DGN_4	Maml2
6.18726281841123e-12	-0.9797519584	0.37	0.614	1.99755780092407e-07	DGN_4	Fam155a
6.86511821250102e-12	-1.5748739931	0.146	0.355	2.21640341490595e-07	DGN_4	Ntng1
1.09258584174809e-11	-1.1724859823	0.278	0.512	3.5274133900837e-07	DGN_4	Gria2
1.23872638281294e-11	-0.6902834944	0.458	0.72	3.99922812691156e-07	DGN_4	Dlg2
1.53324796741516e-11	-1.007912384	0.317	0.556	4.95009106279984e-07	DGN_4	Ppfia2
2.89905924540266e-11	-1.0085694403	0.31	0.549	9.35961277378248e-07	DGN_4	Magi2
2.91890085859807e-11	-0.7556050952	0.428	0.686	9.42367142198387e-07	DGN_4	Syt1
3.74944498917394e-11	-0.9395683109	0.308	0.539	1.21050831475481e-06	DGN_4	Ank2
4.78905031718334e-11	3.1868615144	0.222	0.048	1.54614489490264e-06	DGN_4	Rsrp1
5.02882190362898e-11	-1.5248663069	0.169	0.375	1.62355515158662e-06	DGN_4	Gabrb1
6.3066678863669e-11	-0.7119229596	0.472	0.73	2.03610772711355e-06	DGN_4	Ppp3ca
1.07495883631044e-10	-0.5972889788	0.634	0.836	3.47050460302827e-06	DGN_4	Lsamp
1.4915686475936e-10	-1.7500856323	0.081	0.253	4.81552937875595e-06	DGN_4	Xkr4
1.59623451550673e-10	-0.8215074096	0.352	0.597	5.15344313331346e-06	DGN_4	Lingo2
2.06373073536127e-10	-1.3475648345	0.192	0.392	6.66275467911386e-06	DGN_4	Stxbp6
3.79645100637313e-10	-1.3169766319	0.141	0.341	1.22568420740757e-05	DGN_4	Rasal2
4.29320240270145e-10	-1.1611473672	0.194	0.399	1.38606039571216e-05	DGN_4	Grik2
4.54071509514635e-10	-0.6266932883	0.528	0.744	1.465969868468e-05	DGN_4	Auts2
5.14643931865235e-10	-0.6298260088	0.609	0.809	1.66152793402691e-05	DGN_4	Lrrtm4
5.45730860698696e-10	-0.9623647171	0.336	0.553	1.76189208376574e-05	DGN_4	Adarb2
7.29566806064456e-10	-1.3325993042	0.171	0.362	2.3554064333791e-05	DGN_4	Mdga2
1.57444621486836e-09	-0.8272853401	0.396	0.608	5.08309960470249e-05	DGN_4	Nrg3
1.58564523538622e-09	-0.8335180496	0.472	0.662	5.11925564244442e-05	DGN_4	Kcnd2
2.38905018914915e-09	-0.9222194262	0.331	0.546	7.71304853566802e-05	DGN_4	Fgf14
2.41856007884966e-09	-1.2933529695	0.146	0.331	7.80832121456612e-05	DGN_4	Prkg1
2.77966104974885e-09	-1.1171805851	0.264	0.464	8.97413569911417e-05	DGN_4	Plcb1
4.85301800014932e-09	-1.3764065828	0.13	0.304	0.0001566797	DGN_4	Ccser1
5.01657323138516e-09	-0.6709474056	0.569	0.778	0.0001619601	DGN_4	Celf2
5.22547669273025e-09	-1.1764796085	0.188	0.379	0.0001687045	DGN_4	Ube2e2
5.82365027620315e-09	1.5297529971	0.44	0.259	0.0001880165	DGN_4	Matk
6.45040644170791e-09	-1.0021383527	0.199	0.392	0.0002082514	DGN_4	Nav3
9.46136217790731e-09	-1.725879626	0.079	0.225	0.0003054601	DGN_4	Epha5
1.13653994537781e-08	-0.6888600683	0.438	0.631	0.0003669319	DGN_4	Grin2a
1.17368888114376e-08	-0.7717405201	0.484	0.672	0.0003789255	DGN_4	Ank3
1.29752164672375e-08	-0.5414455691	0.493	0.717	0.0004189049	DGN_4	Opcml
1.45504990545843e-08	-0.9369011507	0.206	0.396	0.0004697629	DGN_4	Zeb2
2.3473788534925e-08	-1.0449727967	0.225	0.416	0.0007578513	DGN_4	Nrxn3
2.75759958261254e-08	-1.1375087988	0.183	0.362	0.000890291	DGN_4	Gabrb3
3.00151081598129e-08	-0.8725545463	0.259	0.461	0.0009690378	DGN_4	Il1rapl1
3.33353992791329e-08	-1.4088639025	0.074	0.215	0.0010762334	DGN_4	App
3.47266638803614e-08	3.099255233	0.206	0.065	0.0011211503	DGN_4	Snhg20
3.63575757767545e-08	-1.2746959247	0.13	0.297	0.0011738043	DGN_4	Adgrl3
4.17200299529677e-08	-2.4457717213	0.035	0.147	0.0013469312	DGN_4	Zfr
4.4590540523072e-08	0.7140195062	0.812	0.771	0.0014396056	DGN_4	Meg3
4.74444055324698e-08	-1.0285004106	0.271	0.457	0.0015317426	DGN_4	Lrrc7
4.81724265275378e-08	-0.6374101686	0.516	0.706	0.0015552468	DGN_4	Dab1
6.3180604976975e-08	-1.8355692897	0.076	0.212	0.0020397858	DGN_4	Frmpd4
6.53188976671741e-08	-0.6212645073	0.456	0.652	0.0021088206	DGN_4	Kalrn
7.17144107893483e-08	-0.8228701814	0.206	0.399	0.0023152998	DGN_4	Slc24a2
1.05606103609625e-07	5.9077624454	0.1	0.003	0.0034094931	DGN_4	Dynll1
1.24372782710073e-07	-0.9818962067	0.259	0.433	0.0040153753	DGN_4	Galnt17
1.40293068760084e-07	1.98687337	0.361	0.215	0.0045293617	DGN_4	Rnf112
1.40594521649786e-07	1.7610756768	0.389	0.242	0.0045390941	DGN_4	Rogdi
1.43089717312672e-07	-0.9228948245	0.204	0.379	0.0046196515	DGN_4	Nrxn1
1.75446786165877e-07	-0.5171733175	0.396	0.618	0.0056642995	DGN_4	Prkce
2.08166886689388e-07	-1.5665052997	0.093	0.229	0.0067206679	DGN_4	Stag1
2.81803651936338e-07	-1.5114142297	0.09	0.225	0.0090980309	DGN_4	Cnksr2
2.8864325635653e-07	-2.4360858099	0.025	0.119	0.0093188475	DGN_4	Ago3
2.9987770893625e-07	-1.0063528321	0.178	0.341	0.0096815518	DGN_4	Nr3c2
3.00306748014668e-07	-1.9094263392	0.046	0.157	0.0096954034	DGN_4	Trim35
3.56498967824091e-07	-1.1741618828	0.169	0.331	0.0115095692	DGN_4	Kcnb2
4.13468364023237e-07	-1.0224566021	0.125	0.28	0.0133488261	DGN_4	Mir99ahg
4.24597343072106e-07	2.3849299561	0.197	0.068	0.0137081252	DGN_4	Fam173a
4.52192222181575e-07	-1.0514370542	0.266	0.43	0.0145990259	DGN_4	Tafa1
5.13429716508429e-07	-1.8398056735	0.042	0.147	0.0165760784	DGN_4	Grid2
5.38258659037046e-07	-1.0687491621	0.238	0.399	0.0173776808	DGN_4	Cntnap5a
5.96832478416851e-07	-0.567792645	0.426	0.628	0.0192687366	DGN_4	Dlgap2
6.01885329365639e-07	-1.3468300706	0.127	0.27	0.0194318679	DGN_4	Shisa6
7.17248011536966e-07	-2.1857151795	0.046	0.15	0.0231563521	DGN_4	Ica1
7.41269879726919e-07	-1.5402967495	0.062	0.181	0.0239318981	DGN_4	Dpyd
8.22818346428214e-07	-1.2956233725	0.155	0.3	0.0265646903	DGN_4	Pde4dip
8.67245838653051e-07	3.7151745369	0.12	0.02	0.0279990319	DGN_4	Haghl
8.82041647168986e-07	-0.6365466062	0.421	0.58	0.0284767146	DGN_4	Anks1b
8.83187902520471e-07	-1.5810864021	0.074	0.195	0.0285137214	DGN_4	Strbp
9.00566186950941e-07	-0.7163449285	0.248	0.433	0.0290747793	DGN_4	Dgki
1.00711459126968e-06	3.6494130635	0.125	0.024	0.0325146946	DGN_4	Chst1
1.07029067307823e-06	-0.8722318704	0.282	0.44	0.0345543344	DGN_4	Adgrb3
1.22420127156934e-06	-1.5172189141	0.074	0.195	0.0395233381	DGN_4	Stxbp5l
1.52895107009381e-06	-1.1614821804	0.134	0.273	0.0493621853	DGN_4	Mmp16
