## Supplementary material for "Blade-dependent molecular identity and neurogenic potential in the adult dentate gyrus": Table S7

### Sheet: Sheet1
Symbol	Log2FC (S vs I)	Log2FC (AS vs AI)	Log2FC (PS vs PI)
Vim	-1.41201	-1.45837	-1.36566
Plxnb1	-0.715292	-0.861374	-0.56921
Id4	-0.860986	-0.90359	-0.818383
Daam2	-0.800051	-1.00173	-0.598372
Mag	-0.92096	-0.918618	-0.923302
Ptn	-0.82318	-0.921201	-0.725159
Enpp2	-0.969574	-1.09147	-0.847676
Igdcc4	-0.547736	-0.625625	-0.469846
Rgma	-0.719752	-0.786178	-0.653326
Notch1	-0.52141	-0.45286	-0.58996
Cdh4	-0.841846	-1.16147	-0.522226
Serpinf1	-2.22617	-2.34083	-2.11152
Gli3	-1.08968	-1.23652	-0.942834
Gpr37l1	-0.605359	-0.825517	-0.385201
Ntm	-0.630519	-0.987019	#N/A
Fgfr3	-0.656789	-0.87969	-0.433887
Apoe	-0.678998	-0.739157	-0.618838
Flt1	-0.627933	-0.66852	-0.587345
Ptprz1	-0.308948	-0.274257	-0.34364
Id2	-0.354242	#N/A	-0.583769
Pax6	-0.875908	-1.05909	-0.692725
Trf	-1.0461	-0.979121	-1.11307
Mbp	-0.534236	-0.448773	-0.619699
Wnt3	-1.62226	-1.99868	-1.24584
Csf1r	-0.449323	-0.592872	-0.305773
Gfap	-1.14207	-1.0058	-1.27834
Tgm2	-1.54445	-1.24084	-1.84806
Nr2e1	-0.639687	-0.805059	-0.474314
Metrn	-0.717553	-0.919657	-0.515448
Shox2	-6.44942	#N/A	-9.10873
Lrp4	-0.722364	-0.913176	-0.531552
Ctdsp1	-0.50633	-0.439942	-0.572719
Plxnb3	-0.935653	-1.05457	-0.816739
Sox10	-0.810404	-1.01882	-0.601985
Ctnna1	-0.324909	-0.248236	-0.401582
Slitrk1	0.228901	0.328666	#N/A
Myrf	-0.699441	-0.930974	#N/A
Cx3cr1	-0.458607	-0.544634	-0.372579
Lef1	-1.11348	#N/A	-1.52862
Sox2	-0.578943	-0.768081	#N/A
S100a10	-0.850776	-0.774543	-0.92701
Fn1	-0.871152	-0.880173	-0.86213
Dcx	-0.433226	-0.389675	-0.476777
Anxa2	-1.386	-1.32544	-1.44656
Mdk	-0.689938	-0.611859	-0.768018
Cxcr4	-0.815681	-0.913715	-0.717646
Itgb1	-0.354498	-0.326086	-0.382911
Trp73	-1.0784	-1.15672	-1.00009
Ascl1	-0.521698	#N/A	-0.631123
Cit	-0.817507	-0.762407	-0.872608
Chd7	-0.282481	#N/A	-0.474614
Sirt2	-0.191886	-0.187841	-0.19593
Id1	-0.973271	#N/A	-1.20019
Bmp7	-1.67005	-2.03538	-1.30473
Grm5	0.186622	#N/A	0.225933
Actr3	0.164558	0.158552	0.170563
Yap1	-0.470104	-0.5692	#N/A
Ldlr	-0.453831	-0.51668	-0.390982
Cx3cl1	0.159728	0.145125	0.174331
Lyn	-0.738588	-0.948811	#N/A
Olig2	-0.825026	-1.01323	#N/A
Qki	-0.276666	-0.258544	-0.294788
Myo5b	0.18976	#N/A	0.26338
Gjc2	-0.703192	#N/A	-0.764133
B2m	-0.274496	-0.351869	#N/A
Ntn1	-0.794155	-1.03136	#N/A
Map2k1	0.137516	#N/A	0.13833
Aspa	-0.969254	#N/A	-0.891833
Rgs14	0.291229	0.344665	#N/A
Bdnf	0.173339	0.321888	#N/A
Rnf6	0.169476	#N/A	0.220829
Bhlhe41	0.215922	0.450057	#N/A
Sorl1	0.162041	#N/A	0.185721
Trem2	-0.550332	-0.623427	#N/A
Wnt7a	-0.390121	#N/A	-0.395651
Ntrk3	0.168655	#N/A	0.206813
Nfatc4	-1.40196	#N/A	-1.68253
Drd2	-1.47231	-1.95822	#N/A
Kdr	-0.452394	-0.54946	#N/A
Itpka	0.180467	0.256031	#N/A
Map1b	0.150217	#N/A	0.20558
Skil	0.191692	#N/A	#N/A
Actr2	0.122577	#N/A	0.152274
Ace	-0.788006	-0.99543	#N/A
Crabp2	-1.3794	#N/A	-1.61845
Egr2	1.0575	#N/A	1.70795
Slit1	0.151627	#N/A	0.215443
Tmem98	-0.694472	#N/A	-0.757706
Nkx6-2	-0.71783	#N/A	-1.04472
Ptpra	0.131844	#N/A	0.152798
Hes5	-0.631399	-1.05513	#N/A
Nefl	0.174704	#N/A	0.220533
Ythdf2	0.157052	#N/A	#N/A
Wls	-0.631353	-0.951835	#N/A
Vegfa	-0.317685	-0.425998	#N/A
Pak3	0.158117	#N/A	#N/A
Tnr	0.129104	#N/A	0.166553
Idh2	-0.226677	#N/A	-0.322203
Wnt7b	0.259318	#N/A	#N/A
Cux2	-0.499768	-0.728423	#N/A
Appl2	-0.270456	#N/A	#N/A
Akap5	0.182302	0.237592	#N/A
Cul7	-0.247935	#N/A	#N/A
Serpine2	-0.357607	-0.562674	#N/A
Faim	0.284482	#N/A	#N/A
Draxin	-0.439119	#N/A	#N/A
Zfp365	0.112031	#N/A	0.140987
Gata2	-0.901682	#N/A	-1.3313
Fgf2	-0.723339	-1.00297	#N/A
Rassf10	-1.17436	-1.52299	#N/A
Spint1	1.01325	#N/A	1.18377
Caprin1	0.104797	#N/A	#N/A
Baiap2	0.123532	0.179825	#N/A
Prox1	0.160456	0.248662	#N/A
Gper1	-1.02694	-1.70157	#N/A
Xlr3b	-0.702865	-1.09685	#N/A
Tnfrsf1b	-0.733634	#N/A	#N/A
Fezf2	-0.675527	-1.16322	#N/A
Syngap1	0.108207	#N/A	#N/A
Brinp1	0.118554	0.169843	#N/A
Rapgef2	0.117642	#N/A	0.175997
Rnd2	-0.262681	#N/A	#N/A
Trak2	-0.159615	-0.310738	#N/A
Prkch	-0.783179	#N/A	#N/A
Mfn1	-0.198187	#N/A	#N/A
Dmrta2	-0.450803	#N/A	#N/A
Ski	0.0997898	0.146822	#N/A
Wnt5a	-0.304422	#N/A	#N/A
Plxna3	-0.181557	#N/A	#N/A
Cers2	-0.202356	#N/A	#N/A
Tbc1d24	0.12141	#N/A	0.209956
Tspo	-0.780899	#N/A	#N/A
Camk2b	0.0969032	#N/A	#N/A
Fxr2	0.0858855	#N/A	#N/A
Trim32	0.0982786	#N/A	#N/A
Dusp10	-0.505548	#N/A	#N/A
Ntrk2	-0.116612	-0.216953	#N/A
